# Concomitant effects of orchiectomy and intermittent hypoxia on hepatic oxidative stress, expression of flavin-containing monooxygenases and transcriptomic profile in mice

**DOI:** 10.1101/2023.05.24.541054

**Authors:** Gauthier Ganouna-Cohen, François Marcouiller, Charles Joly Beauparlant, Arnaud Droit, Elise Belaidi, Aida Bairam, Vincent Joseph

**Affiliations:** Centre de Recherche de l Institut Universitaire de Cardiologie et de Pneumologie de Quebec, Universite Laval. Departement de Pediatrie, Faculte de Medecine. Quebec, QC, Canada; Centre de Recherche du Centre Hospitalo-Universitaire de Québec. Département de Médecine Moléculaire, Faculté de Médecine. Québec, QC, Canada; Université Grenoble Alpes, HP2, INSERM, U1300, F-38042, Grenoble, France; Institut de Biologie et Chimie des Protéines UMR5305-LBTI, CNRS, Lyon, France

**Keywords:** Intermittent hypoxia, monooxygenase, FMO3, Liver, Testosterone.

## Abstract

Intermittent hypoxia induces oxidative stress and alters hepatic metabolism, likely underlying the association of sleep apnea with non-alcoholic fatty liver disease. In male patients with sleep apnea, metabolic or liver diseases, the levels of testosterone are reduced, and in patients with metabolic diseases, low levels of testosterone are associated with oxidative stress. To assess potential interactions between testosterone and IH on hepatic oxidative stress we used sham-operated or orchiectomized (ORX) mice exposed to normoxia (Nx) or IH (6% O_2_, 12 cycles/h, 12h/day) for 2 weeks. The activity of prooxidant (NADPH oxidase – NOX), antioxidant enzymes (superoxide dismutase, catalase, and glutathione peroxidase – SOD, Cat, GPx), lipid peroxidation (MDA concentration) and the total concentration of glutathione (GSH) were measured in liver. IH induced a prooxidant profile of enzyme activity (lower SOD activity and higher NOX/SOD and NOX/Cat activity ratio) without altering hepatic MDA and GSH content. Using RNA sequencing followed by a pathway enrichment analysis we identified putative hepatic genes underlying the interactions between IH and testosterone. ORX and IH altered the expression of genes involved in oxidoreductase activities, cytochromes dependent pathways, and glutathione metabolism. Among the genes upregulated in ORX-IH mice, the flavin-containing monooxygenases (FMO) are particularly relevant since these are potent hepatic antioxidant that could help prevent overt oxidative stress in ORX-IH mice.

**Graphical Abstract:** 
