## supplementary data 4 for "Concomitant effects of orchiectomy and intermittent hypoxia on hepatic oxidative stress, expression of flavin-containing monooxygenases and transcriptomic profile in mice"

### Sheet: Sheet1
					10_115_Foie_Nx_Sham	11_135_Foie_Nx_Sham	12_151_Foie_Nx_Sham	19_136_Foie_Nx_Sham		13_139_Foie_IH_Sham	14_143_Foie_IH_Sham	15_144_Foie_IH_Sham	16_155_Foie_IH_Sham	20_140_Foie_IH_Sham	1_106_Foie_Nx_ORX	17_149_Foie_Nx_ORX	2_114_Foie_Nx_ORX	3_133_Foie_Nx_ORX	4_134_Foie_Nx_ORX	18_130_Foie_IH_ORX	5_122_Foie_IH_ORX	6_138_Foie_IH_ORX	7_153_Foie_IH_ORX	8_154_Foie_IH_ORX
					Nx	Nx	Nx	Nx		IH	IH	IH	IH	IH	Nx	Nx	Nx	Nx	Nx	IH	IH	IH	IH	IH
					Sham	Sham	Sham	Sham		Sham	Sham	Sham	Sham	Sham	ORX	ORX	ORX	ORX	ORX	ORX	ORX	ORX	ORX	ORX		Mean						post hoc p value (Tukey)						TMM Difference				Fold change
symbol	F-statistic	p-value	q-value		Sham Nx	Sham Nx	Sham Nx	Sham Nx		Sham IH	Sham IH	Sham IH	Sham IH	Sham IH	ORX Nx	ORX Nx	ORX Nx	ORX Nx	ORX Nx	ORX IH	ORX IH	ORX IH	ORX IH	ORX IH		Sham Nx (n=4)	Sham IH (n=5)	ORX Nx (n=5)	ORX IH (n=5)			Sham Nx/Sham IH	ORX Nx/ORX IH	ORX Nx/Sham Nx	Sham IH/ORX IH	Sham Nx/ORX IH		IH in Sham	IH in ORX	ORX		IH in Sham	IH in ORX	ORX
Cyp2b13	61.8025	1.1279e-08	2.0925e-05		-5.7224	-7.4393	-2.1282	-5.9432		-6.4948	-5.8417	-6.8706	-3.5974	-3.2615	5.734	2.4854	7.1704	5.6247	3.7829	5.4297	4.6558	4.9479	5.1972	4.8711		-5.30828	-5.2132	4.95948	5.02034		Cyp2b13	0.999739	0.999901	6.61007e-07	3.21424e-07	6.1252e-07		0.095075	0.06086	10.2678		1.06812	1.04308	1232.23
Cyp4a12b	48.734	5.72242e-08	5.67667e-05		6.3694	6.204	6.7747	6.2298		5.3338	3.8753	5.3	5.1624	4.4736	-2.9205	1.3011	-2.4534	-1.484	-0.33234	-0.19664	-2.5539	0.089827	-0.9342	0.96198		6.39447	4.82902	-1.17783	-0.526587		Cyp4a12b	0.231505	0.813953	4.24304e-07	1.51181e-05	1.34619e-06		-1.56545	0.651241	-7.5723		0.337896	1.57047	0.00525611
Cyp2b9	46.01	8.43321e-08	6.76644e-05		-0.93494	-1.6605	0.79948	0.016133		0.21688	3.5344	-1.919	0.88977	4.53	8.7081	7.6063	8.8314	8.6897	7.9276	8.4189	8.0092	8.4698	8.4883	8.5673		-0.444957	1.45041	8.35262	8.3907		Cyp2b9	0.254456	0.999965	1.08188e-06	9.80152e-06	1.02394e-06		1.89537	0.03808	8.79758		3.71983	1.02674	444.789
Cyp4a12a	87.4675	9.94307e-10	5.20835e-06		7.8501	7.3916	7.4886	7.3202		6.67	5.5387	6.003	6.2727	5.8227	0.07693	2.2374	0.90153	-1.1521	2.1149	-0.37594	-0.50794	-0.28682	-0.50436	1.2278		7.51262	6.06142	0.835732	-0.089452		Cyp4a12a	0.100919	0.362932	4.29865e-08	5.87656e-08	7.27618e-09		-1.4512	-0.925184	-6.67689		0.365741	0.526636	0.00977669
Cyp2a4	113.051	1.60055e-10	2.06505e-06		-2.1417	-0.32925	-2.0068	-0.83701		-1.7296	-1.7508	-2.6618	-1.9567	-0.14969	6.8648	6.7421	6.5439	5.9139	4.6588	5.715	4.774	4.7607	6.2923	6.2997		-1.32869	-1.64972	6.1447	5.56834		Cyp2a4	0.945437	0.72647	1.01278e-08	7.25738e-09	3.03911e-08		-0.321028	-0.57636	7.47339		0.800511	0.670672	177.648
Hsd3b5	51.5788	3.89512e-08	4.95296e-05		7.431	5.8614	6.0376	6.3313		7.3671	6.2176	6.7176	7.5625	6.9619	0.99352	-1.6953	0.47786	0.35705	-0.88974	2.4073	0.47615	3.1701	2.7172	4.424		6.41533	6.96534	-0.151322	2.63895		Hsd3b5	0.852998	0.00310279	4.9362e-07	3.92897e-05	0.000320375		0.550015	2.79027	-6.56665		1.46406	6.91669	0.010553
Cyp2d9	36.4375	3.96417e-07	0.000227191		9.7118	9.6997	9.8267	9.6634		9.9402	9.5642	9.9261	9.859	9.5273	6.5428	5.6741	6.9757	7.3747	7.4778	7.1257	6.6481	7.6224	7.1542	8.6385		9.7254	9.76336	6.80902	7.43778		Cyp2d9	0.999588	0.314161	5.94986e-06	4.25423e-05	9.81119e-05		0.03796	0.62876	-2.91638		1.02666	1.54619	0.132477
Hao2	38.7987	2.62442e-07	0.000166241		-4.6402	-3.6725	-5.4382	-6.0834		-2.7281	-3.4794	-5.4258	-5.3225	-3.9491	3.647	1.4458	3.6167	2.5304	1.0401	0.36274	-0.68184	-2.1423	1.4463	-0.68926		-4.95857	-4.18098	2.456	-0.340872		Hao2	0.77185	0.0108037	8.28561e-07	0.000748789	0.000213369		0.777595	-2.79687	7.41457		1.71421	0.143918	170.552
Cyp39a1	12.331	0.00025003	0.0157825		3.1193	4.4475	3.9857	4.2052		4.5933	5.3664	4.9199	4.3082	4.8644	3.4644	3.2553	3.3516	4.2738	4.1629	5.1313	5.0413	5.1228	4.8845	5.2099		3.93942	4.81044	3.7016	5.07796		Cyp39a1	0.0321228	0.000536799	0.8296	0.743492	0.00493894		0.871015	1.37636	-0.237825		1.82887	2.59596	0.848032
Gstp1	55.7488	2.29164e-08	3.58728e-05		11.148	11.436	11.319	11.395		11.709	10.766	11.51	11.412	10.971	8.1624	9.2559	8.2033	8.6854	9.0913	8.9369	8.3909	9.0464	8.5056	9.6596		11.3245	11.2736	8.67966	8.90788		Gstp1	0.997834	0.827505	6.66516e-07	1.30601e-06	2.09785e-06		-0.0509	0.22822	-2.64484		0.965336	1.17138	0.159911
Aldh3b3	65.0341	7.92693e-09	1.90806e-05		-6.5359	-6.6678	-4.974	-8.3417		-7.3083	-8.2401	-7.6841	-5.9958	-8.3229	-0.25548	-0.19077	-0.34719	-1.0118	-0.74408	-2.3915	-2.2185	-4.0693	-2.8392	-3.1162		-6.62985	-7.51024	-0.509864	-2.92694		Aldh3b3	0.475655	0.00318761	1.97752e-07	3.75442e-06	8.96835e-05		-0.88039	-2.41708	6.11999		0.543243	0.187257	69.5303
Cyp7b1	44.7725	1.01269e-07	7.61753e-05		7.4062	6.5487	7.2392	6.7467		7.4994	6.6556	7.2699	7.6093	6.8684	4.1614	4.2844	4.6293	4.5248	4.8305	4.6997	4.4846	5.2777	5.1893	6.0322		6.9852	7.18052	4.48608	5.1367		Cyp7b1	0.908884	0.131393	2.21499e-06	1.25492e-05	7.76772e-05		0.19532	0.65062	-2.49912		1.14497	1.56979	0.176905
Cyp3a44	34.5345	5.62379e-07	0.000282017		-7.38	-5.1899	-6.1076	-3.6939		-4.2455	-3.5924	-5.3583	-3.4894	-1.3152	0.27577	-1.2058	1.8691	0.35371	-0.15594	1.3071	2.1794	1.3932	1.1214	2.6278		-5.59285	-3.60016	0.227368	1.72578		Cyp3a44	0.115199	0.256566	2.02913e-05	2.86677e-05	1.24069e-06		1.99269	1.49841	5.82022		3.97941	2.82512	56.486
Gstp2	55.4262	2.3845e-08	3.58728e-05		5.1825	5.2794	5.0178	5.0384		5.2146	4.9263	5.3064	4.9501	4.655	2.7664	3.9629	2.8285	3.048	3.2212	3.0706	3.0807	3.4447	3.043	3.5706		5.12953	5.01048	3.1654	3.24192		Gstp2	0.94104	0.979876	6.90481e-07	1.24292e-06	1.148e-06		-0.119045	0.07652	-1.96413		0.920802	1.05447	0.256318
Fmo3	34.8577	5.29332e-07	0.00028106		-3.1906	-1.7375	0.0018289	-1.8264		2.1603	3.0895	3.1825	-0.18026	3.6434	4.2949	2.3995	5.9219	3.5585	2.057	6.9888	6.7171	7.9246	8.0044	6.5586		-1.68817	2.37909	3.64636	7.2387		Fmo3	0.00174756	0.00308024	0.000120294	0.000173423	2.39915e-07		4.06726	3.59234	5.33453		16.7603	12.0595	40.3407
Cyp2u1	46.9494	7.36075e-08	6.62454e-05		4.2086	3.7225	4.1642	3.8395		4.4382	3.99	4.1714	4.2918	3.5964	2.0988	2.696	1.8742	2.3974	1.4303	2.5141	2.4477	2.5767	2.4386	2.6502		3.9837	4.09756	2.09934	2.52546		Cyp2u1	0.951758	0.203099	1.68433e-06	7.61487e-06	3.66957e-05		0.11386	0.42612	-1.88436		1.08211	1.34359	0.270888
Msmo1	6.45193	0.00507612	0.0847864		4.1599	3.7869	4.9422	3.7508		5.9358	6.0114	6.043	6.5998	5.4308	4.7356	4.1885	6.001	6.036	4.7012	4.778	5.4735	5.1056	6.403	6.2373		4.15995	6.00416	5.13246	5.59948		Msmo1	0.003775	0.677179	0.162785	0.762951	0.0231343		1.84421	0.46702	0.97251		3.59025	1.38222	1.96216
Srd5a1	28.7869	1.80737e-06	0.000627469		5.9317	5.6212	5.8147	5.6779		5.88	5.5591	5.54	6.2649	5.7157	3.912	4.0811	4.0312	3.9628	4.0363	4.7518	4.1182	4.6466	4.9551	5.7371		5.76138	5.79194	4.00468	4.84176		Srd5a1	0.999149	0.00836295	9.7736e-06	0.00304418	0.00639662		0.030565	0.83708	-1.7567		1.02141	1.78636	0.29595
Cyp2a22	31.9488	9.29893e-07	0.000399699		0.057713	1.1809	0.68955	1.7288		1.1064	1.8812	0.14832	1.1477	1.983	6.3925	3.7216	6.6576	5.976	4.072	5.573	4.9581	4.6059	5.7786	4.4		0.914241	1.25332	5.36394	5.06312		Cyp2a22	0.944711	0.953238	1.55992e-05	4.73184e-05	3.51007e-05		0.339083	-0.30082	4.4497		1.26493	0.811802	21.8475
Cyp2c69	31.6165	9.94464e-07	0.000422425		3.0068	3.3374	4.9529	3.0313		4.0014	3.4259	3.8378	1.9556	4.7442	8.3173	7.1646	9.0643	7.6339	6.2231	8.1998	8.4442	7.8973	8.9788	6.9162		3.5821	3.59298	7.68064	8.08726		Cyp2c69	0.999988	0.907435	6.94645e-05	1.22748e-05	2.3803e-05		0.01088	0.40662	4.09854		1.00757	1.32555	17.1277
Hsd3b1	9.39921	0.000968121	0.0332592		-7.1445	-5.6914	-5.8722	-7.3653		-6.3319	-7.2638	-6.7078	-7.3414	-3.6461	-2.2041	-2.6108	-4.0897	-3.4529	-2.185	-4.3786	-4.8099	-6.7934	-3.3034	-4.1067		-6.51835	-6.2582	-2.9085	-4.6784		Hsd3b1	0.987369	0.127537	0.00195513	0.194591	0.138207		0.26015	-1.7699	3.60985		1.19759	0.293254	12.2067
Dio1	11.4834	0.00036096	0.0193079		6.0796	5.9982	6.1976	6.2325		5.892	6.221	6.0295	6.7836	6.2223	4.9331	3.5227	4.5382	4.6715	4.9638	5.3229	4.6425	4.2782	5.0919	6.282		6.12697	6.22968	4.52586	5.1235		Dio1	0.991233	0.31861	0.00211412	0.0224149	0.0557892		0.102705	0.59764	-1.60112		1.07378	1.5132	0.329647
Cyp3a41a	16.9647	4.37908e-05	0.0055323		-5.8711	-4.7806	-4.0682	-4.8695		-5.0585	-5.2534	-4.6974	-4.483	-4.8507	-1.186	-1.0791	0.20365	-3.7645	-2.0212	-1.8828	-0.064575	-2.7127	-2.1246	-1.9469		-4.89735	-4.8686	-1.56943	-1.74631		Cyp3a41a	0.999959	0.991655	0.000754922	0.000791038	0.00126		0.02875	-0.176885	3.32792		1.02013	0.884618	10.04
Cyp4f14	15.3228	7.76216e-05	0.00779437		6.8949	6.8266	6.708	6.9555		7.4539	7.1552	7.1134	7.3729	7.4723	6.9597	6.7051	7.2418	6.9134	6.7208	7.4025	7.2403	7.533	7.5945	7.583		6.84625	7.31354	6.90816	7.47066		Cyp4f14	0.00442708	0.000489763	0.945968	0.477277	0.000310228		0.46729	0.5625	0.06191		1.38248	1.47679	1.04384
Dct	7.24698	0.00313053	0.0644418		1.0333	0.34552	0.58984	0.59339		0.26096	-0.98409	-0.90764	0.0024663	-0.55663	-0.64426	-1.8384	0.15233	-1.2561	-0.94964	-1.1195	-0.84791	-0.45657	-0.96853	-0.19467		0.640513	-0.436987	-0.907214	-0.717436		Dct	0.0381022	0.940845	0.00288248	0.836908	0.00821623		-1.0775	0.189778	-1.54773		0.473874	1.14058	0.342074
Cyp8b1	8.96936	0.00120688	0.037244		8.126	8.2958	8.8685	8.3255		7.8168	8.0995	8.6345	6.8113	7.6213	6.345	7.1397	7.4741	7.1376	7.2405	6.9123	7.1241	7.4145	6.3368	6.9193		8.40395	7.79668	7.06738	6.9414		Cyp8b1	0.275094	0.97507	0.00423859	0.0565348	0.00197296		-0.60727	-0.12598	-1.33657		0.656457	0.916387	0.395986
Cyp2c40	30.5149	1.24784e-06	0.000489722		3.9994	4.1553	5.5518	3.8147		5.1851	4.5121	4.8121	2.9314	5.836	7.9244	7.1465	8.3187	7.5507	6.798	8.0208	7.7297	7.9058	8.2471	7.9533		4.3803	4.65534	7.54766	7.97134		Cyp2c40	0.943677	0.80135	6.43169e-05	1.95089e-05	1.52888e-05		0.27504	0.42368	3.16736		1.21001	1.34132	8.98267
Sdr9c7	12.2009	0.000264225	0.0162016		5.4515	5.1762	5.2269	5.4293		5.4557	4.96	4.8908	5.1851	5.1977	4.2027	3.1039	4.5536	4.6125	3.9821	4.2933	3.8535	4.5088	4.6153	4.3136		5.32098	5.13786	4.09096	4.3169		Sdr9c7	0.882584	0.774361	0.000950898	0.0157414	0.00551555		-0.183115	0.22594	-1.23002		0.880807	1.16953	0.426338
Cyp2d12	16.7591	4.69355e-05	0.0057059		1.9596	1.437	0.98045	1.5584		1.8911	1.4862	1.5496	1.8151	1.4739	0.45022	-0.10717	0.38859	0.95807	0.025976	0.83107	0.45352	1.0924	0.90207	0.92524		1.48386	1.64318	0.343137	0.84086		Cyp2d12	0.880891	0.111672	0.000486696	0.00648059	0.0421735		0.159317	0.497723	-1.14073		1.11675	1.41195	0.453556
Cyp4x1	48.2384	6.13168e-08	5.67667e-05		-3.5105	-4.4388	-4.1126	-2.9943		-4.2828	-3.5449	-3.2601	-3.0793	-3.7125	-0.74178	-1.6008	-0.78121	-0.80286	-1.5866	-1.3967	-1.3622	-1.4094	-1.2296	-1.0517		-3.76405	-3.57592	-1.10265	-1.28992		Cyp4x1	0.921599	0.909468	1.27783e-06	4.09255e-06	3.1898e-06		0.18813	-0.18727	2.6614		1.13928	0.878274	6.32567
Aox3	14.8876	9.10242e-05	0.00864889		7.6067	6.9671	6.7538	7.3689		7.8139	7.343	7.3262	8.392	7.6113	5.8516	5.2266	6.1714	6.5736	6.4008	5.9643	5.7088	6.341	6.5296	6.6989		7.17413	7.69728	6.0448	6.24852		Aox3	0.337236	0.887637	0.00908225	0.000649973	0.0341103		0.523155	0.20372	-1.12932		1.43706	1.15165	0.457154
Hao1	16.0682	5.95352e-05	0.00664465		7.1576	6.9319	6.7205	6.964		7.1099	6.9825	6.7822	7.2206	7.0747	5.9567	5.2649	6.0135	5.9357	6.4972	5.9032	6.0442	6.0446	6.5995	6.4273		6.9435	7.03398	5.9336	6.20376		Hao1	0.967806	0.49657	0.000717157	0.00250256	0.0100326		0.09048	0.27016	-1.0099		1.06472	1.20593	0.496604
Cyp2f2	11.2616	0.000398565	0.0201832		9.5102	9.0804	9.2855	9.3216		9.3559	9.2076	9.1966	9.5578	9.0762	8.435	7.7126	8.8587	8.4121	8.4141	8.6045	8.5384	8.5917	8.1505	9.1484		9.29942	9.27882	8.3665	8.6067		Cyp2f2	0.999612	0.614466	0.00202289	0.0164522	0.0199169		-0.020605	0.2402	-0.932925		0.98582	1.18114	0.523818
Cyp4a31	7.36641	0.00291872	0.0620267		4.7841	4.6596	5.6791	4.4112		5.3426	5.2095	5.2527	5.5529	4.835	3.5549	4.2154	3.6449	4.1502	4.2502	4.3531	4.4393	4.026	5.3511	5.165		4.8835	5.23854	3.96312	4.6669		Cyp4a31	0.635881	0.0963705	0.0323196	0.214006	0.882586		0.35504	0.70378	-0.92038		1.279	1.62871	0.528393
Cyp2g1	9.4883	0.000925617	0.0324785		-2.4427	-0.64854	-3.4923	-2.3224		-2.367	-0.6875	-0.70334	-0.71354	-0.012438	0.3239	-0.41144	1.3619	0.17094	-0.27184	0.36118	-0.027846	0.15127	0.23879	1.3216		-2.22649	-0.896764	0.234692	0.408999		Cyp2g1	0.12108	0.98677	0.0024436	0.101733	0.00132961		1.32972	0.174307	2.46118		2.51338	1.12841	5.50602
Cmah	34.647	5.50618e-07	0.000282017		4.7527	4.3178	4.5722	4.416		4.8869	4.5801	4.7434	5.1087	4.5699	3.6932	3.5046	3.6168	3.6662	3.8033	3.8906	3.9093	3.8289	3.9313	4.3602		4.51467	4.7778	3.65682	3.98406		Cmah	0.210552	0.0678523	3.69272e-05	4.56802e-05	0.00419511		0.263125	0.32724	-0.857855		1.20006	1.25459	0.551795
Hsd17b10	8.44497	0.0015934	0.04385		7.3229	7.7129	8.2918	7.6261		7.6459	7.6377	7.9875	7.3946	7.2342	6.7483	6.8242	7.2439	6.774	6.9073	7.4732	7.7136	7.4415	7.2514	7.305		7.73843	7.57998	6.89954	7.43694		Hsd17b10	0.821413	0.031817	0.00178646	0.839212	0.38216		-0.158445	0.5374	-0.838885		0.895997	1.45132	0.559098
Aoc1	6.65744	0.00446684	0.0785463		-4.5188	-6.2356	-5.6794	-4.0026		-4.0687	-3.9011	-4.93	-3.362	-5.0834	-2.6002	-2.8501	-2.5943	-3.1157	-2.8013	-2.7212	-2.2787	-4.5302	-2.0111	-4.4099		-5.1091	-4.26904	-2.79232	-3.19022		Aoc1	0.489145	0.88398	0.00567206	0.23992	0.0218604		0.84006	-0.3979	2.31678		1.79005	0.758976	4.98165
Akr1b7	6.37549	0.00532628	0.0872797		-5.0971	-2.1701	-1.8654	-1.3483		-1.782	-0.96849	-2.5449	-2.4866	-1.3295	-1.7417	0.92405	-0.60734	-0.038735	-1.1028	-0.17204	-0.3866	0.9074	-0.43887	0.44318		-2.62023	-1.8223	-0.513305	0.070614		Akr1b7	0.664359	0.807868	0.0369092	0.048416	0.00712497		0.797927	0.583919	2.10692		1.73854	1.49887	4.30728
Nox4	10.6309	0.000532175	0.0238563		3.8055	3.5994	3.3173	3.5743		3.6857	3.2891	3.5278	3.8625	3.6812	2.9171	1.9625	2.9312	3.014	3.165	2.4204	2.1654	2.5948	2.9357	3.0532		3.57412	3.60926	2.79796	2.6339		Nox4	0.998644	0.871163	0.0189293	0.00207019	0.00463298		0.035135	-0.16406	-0.776165		1.02465	0.892517	0.583938
Cyp2c67	30.8137	1.17253e-06	0.000470391		8.2443	8.0856	8.2628	8.2175		8.6049	8.293	8.2795	8.3836	8.538	7.3302	7.2665	7.6269	7.4818	7.6749	7.8281	7.579	7.8136	8.0998	8.0431		8.20255	8.4198	7.47606	7.87272		Cyp2c67	0.24142	0.00811799	4.54371e-05	0.000491567	0.0404541		0.21725	0.39666	-0.72649		1.1625	1.31643	0.604393
Aox1	12.8624	0.000200366	0.014051		5.0256	5.1352	5.0232	5.2082		4.5431	4.8313	4.8087	4.5394	4.4939	4.4283	4.272	4.3582	4.5823	4.4113	4.5564	4.3051	3.9512	4.5403	3.7039		5.09805	4.64328	4.41042	4.21138		Aox1	0.0366906	0.510311	0.00174137	0.035161	0.000143703		-0.45477	-0.19904	-0.68763		0.729642	0.871138	0.620893
Scd1	7.39615	0.00286852	0.0615029		10.004	9.521	8.2614	10.905		7.3125	7.5099	7.6418	7.8359	7.9776	10.345	8.967	10.351	10.363	9.7658	9.4043	7.7871	8.7979	7.7283	10.412		9.67285	7.65554	9.95836	8.82592		Scd1	0.0128157	0.186587	0.955975	0.165991	0.458305		-2.01731	-1.13244	0.28551		0.247042	0.456168	1.21882
Phyh	71.1476	4.24298e-09	1.27664e-05		10.341	10.387	10.442	10.334		10.634	10.497	10.636	10.745	10.453	9.6617	9.6085	9.8218	9.5671	9.8738	9.8675	9.7802	9.9904	9.888	10.018		10.376	10.593	9.70658	9.90882		Phyh	0.0387851	0.041424	6.99449e-07	2.44858e-07	5.40475e-05		0.217	0.20224	-0.66942		1.1623	1.15047	0.628779
Hsd17b6	8.63484	0.00143922	0.0413399		6.4963	5.9344	5.8266	5.2044		6.7333	6.5934	5.6776	7.3446	6.7356	8.0605	6.3932	8.0859	8.5434	7.7994	7.4531	6.9629	7.7097	8.4061	7.3481		5.86543	6.6169	7.77648	7.57598		Hsd17b6	0.331525	0.958576	0.00229172	0.124867	0.00574003		0.751475	-0.2005	1.91105		1.68345	0.870257	3.7605
Rdh16f2	53.8451	2.90606e-08	4.03562e-05		5.2845	5.5167	5.3723	5.337		5.8264	6.3595	6.0722	6.2529	6.0628	6.8689	6.4994	7.5134	7.1348	6.9298	6.972	7.0545	7.2557	7.0412	7.2606		5.37763	6.11476	6.98926	7.1168		Rdh16f2	0.00145594	0.823974	1.93223e-07	3.35978e-05	7.00792e-08		0.737135	0.12754	1.61163		1.6668	1.09242	3.05575
Aldh1b1	15.4669	7.36863e-05	0.00762326		3.1152	3.1225	3.2663	3.3131		3.3305	3.6014	3.5689	3.7237	3.4205	4.3962	5.7883	4.8231	4.7471	4.1073	4.2162	4.3475	4.9204	3.8521	4.5294		3.20428	3.529	4.7724	4.37312		Aldh1b1	0.624964	0.413356	0.00015785	0.0199781	0.00266121		0.324725	-0.39928	1.56812		1.25241	0.758251	2.96497
Aox2	6.61906	0.00457406	0.0796065		-5.5762	-5.2606	-7.7633	-5.0085		-8.223	-9.1549	-8.5988	-6.4251	-6.9157	-6.1347	-5.4194	-5.6913	-5.344	-5.7332	-4.8912	-5.4208	-5.8772	-6.7795	-5.7568		-5.90215	-7.8635	-5.66452	-5.7451		Aox2	0.0264367	0.998961	0.979155	0.0105896	0.993747		-1.96135	-0.08058	0.23763		0.256812	0.945681	1.17904
Tdo2	18.5826	2.59178e-05	0.00412242		9.6454	9.9593	9.7689	9.8413		9.6965	9.7228	9.8235	9.6302	9.5367	8.827	9.1083	9.1058	9.0406	9.6157	9.1547	8.8127	9.1001	9.1517	9.1359		9.80373	9.68194	9.13948	9.07102		Tdo2	0.764973	0.936015	0.000443938	0.00056689	0.000162159		-0.121785	-0.06846	-0.664245		0.919055	0.953659	0.631039
Cyp27a1	12.0638	0.000280179	0.0168032		7.926	8.1495	8.0277	8.1645		7.8641	8.0553	8.162	8.03	8.0781	7.3913	6.968	7.5993	7.4842	7.6544	7.8081	7.7815	7.8052	7.7049	8.2007		8.06692	8.0379	7.41944	7.86008		Cyp27a1	0.995552	0.0103978	0.000652734	0.466881	0.390004		-0.029025	0.44064	-0.647485		0.980084	1.35718	0.638412
Pecr	6.37091	0.00534171	0.0872797		6.8678	7.0339	7.0691	7.0187		7.2906	7.275	7.4027	7.3127	7.208	7.1405	6.4219	7.3378	7.1273	6.7381	7.365	7.2944	7.5609	7.4369	7.6166		6.99737	7.2978	6.95312	7.45476		Pecr	0.185408	0.00860486	0.988704	0.644522	0.0243863		0.300425	0.50164	-0.044255		1.23149	1.41579	0.969793
Fmo4	7.74566	0.00234626	0.0545992		1.6087	1.5321	1.9846	1.7117		1.9863	1.5744	2.0329	1.7848	1.9822	2.0204	2.1576	2.1666	1.8885	1.3705	2.4304	2.2944	2.2735	2.3265	2.6017		1.70927	1.87212	1.92072	2.3853		Fmo4	0.710585	0.0249343	0.522295	0.0128493	0.00233652		0.162845	0.46458	0.211445		1.11948	1.37989	1.15784
Glrx	6.45468	0.00506738	0.0847133		5.4562	5.9846	6.1983	5.7421		5.757	5.9803	6.0634	5.4827	5.853	5.0252	5.1075	5.527	5.27	5.2152	6.122	5.9619	5.39	5.7767	5.6187		5.8453	5.82728	5.22898	5.77386		Glrx	0.999556	0.0198896	0.0128467	0.98713	0.974927		-0.01802	0.54488	-0.61632		0.987588	1.45886	0.652352
Cyp4v3	12.1379	0.000271434	0.0164712		6.9233	6.7881	6.8729	6.7918		6.8431	6.4987	6.6147	6.8515	6.6151	6.4297	5.7213	6.5024	6.2188	6.3391	6.1703	5.8974	6.2474	6.0302	6.3984		6.84403	6.68462	6.24226	6.14874		Cyp4v3	0.667609	0.890155	0.00298183	0.00477632	0.000812658		-0.159405	-0.09352	-0.601765		0.895401	0.937237	0.658966
Ciapin1	10.1751	0.000660458	0.0267629		3.8136	3.6802	4.1086	3.7996		4.0642	4.0899	4.1902	4.1631	4.0621	3.5795	3.5683	3.697	3.5436	3.1758	3.8695	3.8762	3.7572	3.7772	4.2941		3.8505	4.1139	3.51284	3.91484		Ciapin1	0.157157	0.0118594	0.0509443	0.31312	0.945848		0.2634	0.402	-0.33766		1.20029	1.32131	0.791336
Grhpr	22.166	9.10644e-06	0.00206791		7.7417	7.4655	7.8547	7.6043		7.6321	7.7447	7.8445	7.9381	7.4884	7.0927	7.096	7.0928	7.0584	7.1038	7.4048	7.0285	7.0886	7.3544	7.3118		7.66655	7.72956	7.08874	7.23762		Grhpr	0.917738	0.407263	0.000165664	0.00047084	0.00286524		0.06301	0.14888	-0.57781		1.04464	1.1087	0.669998
Cat	9.88451	0.000760465	0.0293976		10.27	10.106	10.151	10.241		10.166	10.055	10.251	10.156	10.132	9.6498	9.0465	9.9049	9.8404	9.7123	9.7362	9.6012	9.6879	9.8216	9.9251		10.192	10.152	9.63078	9.7544		Cat	0.989564	0.748619	0.00313057	0.0255314	0.0201535		-0.04	0.12362	-0.56122		0.972657	1.08946	0.677747
Kdm8	6.94284	0.00375295	0.0706854		1.5155	1.2964	1.4944	1.1145		1.2659	1.3202	1.5168	1.2592	0.98162	0.65224	0.84325	1.0212	0.89426	0.71042	1.3082	1.2542	1.1029	1.4797	0.85244		1.3552	1.26874	0.824274	1.19949		Kdm8	0.908456	0.0355221	0.00480633	0.940838	0.637164		-0.086456	0.375214	-0.530926		0.941837	1.29701	0.692128
Kdm6b	6.24531	0.005785	0.0914506		2.8944	3.1093	3.0366	2.9787		3.0923	2.6451	2.9791	2.8002	2.9846	2.3292	2.6494	2.6411	2.6636	2.1764	2.8417	2.7395	2.8793	3.0358	2.4359		3.00475	2.90026	2.49194	2.78644		Kdm6b	0.847723	0.114079	0.00584411	0.785014	0.359069		-0.10449	0.2945	-0.51281		0.930138	1.22644	0.700873
Cyp4f17	8.17813	0.00184269	0.0474212		3.4062	2.9409	3.3915	3.1363		2.8696	2.6516	2.8354	2.7694	2.8475	2.5426	2.5735	2.9908	2.7991	2.643	2.8122	2.6105	2.6131	2.9792	2.4918		3.21873	2.7947	2.7098	2.70136		Cyp4f17	0.0129935	0.999814	0.0031728	0.83661	0.00275991		-0.424025	-0.00844	-0.508925		0.745357	0.994167	0.702763
Hsd3b9	10.545	0.00055401	0.0244238		-2.0969	-2.9657	-4.7314	-6.2246		-0.94323	-2.0356	-3.982	-2.1132	-2.7464	-6.2728	-5.5575	-4.5339	-6.5601	-6.4018	-5.5598	-4.8915	-5.6527	-6.555	-6.4254		-4.00465	-2.36409	-5.86522	-5.81688		Hsd3b9	0.188773	0.999864	0.116878	0.00131077	0.130252		1.64056	0.04834	-1.86057		3.11764	1.03407	0.275392
Ido2	10.4077	0.000591092	0.0253524		4.1972	4.3883	4.2897	4.3848		4.8506	4.7011	4.6552	4.7471	4.5354	3.9274	3.9052	4.4465	4.142	3.6416	3.8918	4.1838	4.1607	3.9422	4.4649		4.315	4.69788	4.01254	4.12868		Ido2	0.0644571	0.813409	0.176842	0.00297911	0.555508		0.38288	0.11614	-0.30246		1.30392	1.08383	0.81088
mt-Nd2	18.2112	2.91413e-05	0.00443956		13.179	13.323	13.427	13.438		13.299	13.161	13.128	13.166	13.317	12.961	12.575	12.969	12.895	12.833	13.041	12.92	12.797	12.765	12.747		13.3418	13.2142	12.8466	12.854		mt-Nd2	0.459948	0.999688	0.000172962	0.00212607	0.000202571		-0.12755	0.0074	-0.49515		0.91539	1.00514	0.709504
Cyp2c39	18.3732	2.76829e-05	0.0042865		0.28999	1.6308	1.8077	1.6438		1.0395	1.2348	1.1967	0.13869	1.4806	2.8887	1.8863	3.5698	3.1004	2.3409	3.2917	3.2484	3.0758	3.0224	3.1802		1.34307	1.01806	2.75722	3.1637		Cyp2c39	0.804797	0.639467	0.00669107	7.50928e-05	0.000750392		-0.325014	0.40648	1.41415		0.798303	1.32542	2.66484
Cyp2d10	6.0259	0.00666279	0.0982677		9.2331	9.2316	9.2298	9.2095		9.1259	9.2414	9.2005	9.2709	9.1638	8.7992	8.1315	8.9363	8.9409	8.9007	8.8172	8.6669	8.8791	8.8217	9.2325		9.226	9.2005	8.74172	8.88348		Cyp2d10	0.997827	0.717341	0.0178757	0.125557	0.116294		-0.0255	0.14176	-0.48428		0.982481	1.10324	0.71487
Hsd17b12	6.69041	0.00437698	0.0778709		6.7364	6.6532	6.7611	6.7612		6.3334	6.4174	6.2327	6.5721	6.3244	6.2657	5.8674	6.4828	6.1969	6.4134	6.339	6.0836	5.8647	6.4291	6.3697		6.72797	6.376	6.24524	6.21722		Hsd17b12	0.0587663	0.99516	0.00788559	0.554622	0.00508747		-0.351975	-0.02802	-0.482735		0.783524	0.980767	0.715636
Pdha1	7.36808	0.00291587	0.0620267		5.6155	5.5847	5.5877	5.7047		5.6573	5.784	5.7019	5.713	5.6565	5.5997	5.2659	5.6786	5.6785	5.448	5.8234	5.7984	5.7971	5.8047	5.9772		5.62315	5.70254	5.53414	5.84016		Pdha1	0.68746	0.00193887	0.607845	0.215344	0.0369544		0.07939	0.30602	-0.08901		1.05657	1.23627	0.940172
Ldhd	16.9338	4.42471e-05	0.0055323		6.1434	5.9726	5.9442	6.0212		5.8164	5.7065	5.7541	5.9563	5.8682	5.4523	5.5125	5.7145	5.3755	5.6628	5.3571	5.4399	5.4454	5.6261	5.7105		6.02035	5.8203	5.54352	5.5158		Ldhd	0.116279	0.984024	0.000197629	0.00689379	0.000108328		-0.20005	-0.02772	-0.47683		0.870529	0.980971	0.718571
Dhrs1	11.3243	0.000387516	0.0200595		6.8993	6.9179	6.9285	6.9248		6.9252	6.8549	6.7715	6.9982	6.7618	6.5513	6.1163	6.5225	6.5392	6.5482	6.6252	6.3896	6.4943	6.8484	6.4977		6.91763	6.86232	6.4555	6.57104		Dhrs1	0.93839	0.593769	0.00120845	0.027006	0.0126097		-0.055305	0.11554	-0.462125		0.962393	1.08337	0.725932
Mgst1	12.8121	0.000204556	0.0142437		11.655	11.626	11.815	11.68		11.443	11.543	11.67	11.624	11.487	11.258	11.055	11.489	11.082	11.292	11.386	11.211	11.242	11.277	11.494		11.694	11.5534	11.2352	11.322		Mgst1	0.369719	0.696686	0.000339456	0.0461808	0.00243642		-0.1406	0.0868	-0.4588		0.907148	1.06201	0.727607
Kdm6a	18.0956	3.02352e-05	0.00450704		3.0438	3.0825	2.8694	3.2159		2.958	2.8824	3.0041	2.9702	2.8053	2.6303	2.6139	2.4613	2.5567	2.716	2.7233	2.5667	2.7289	2.4003	2.646		3.0529	2.924	2.59564	2.61304		Kdm6a	0.367706	0.99489	0.000138835	0.00317438	0.000209066		-0.1289	0.0174	-0.45726		0.914534	1.01213	0.728384
Vcam1	6.35363	0.00540036	0.0879105		1.5076	1.6791	0.91996	1.3156		1.3329	1.392	1.0678	0.95441	1.4004	2.3359	4.105	1.7192	1.9649	3.512	2.3433	1.9286	1.8257	1.3089	1.8617		1.35556	1.2295	2.7274	1.85364		Vcam1	0.988591	0.136218	0.0170389	0.376781	0.606624		-0.126063	-0.87376	1.37184		0.916334	0.545745	2.58783
Sqle	12.5629	0.00022682	0.0150039		2.8527	2.069	3.5786	2.2221		4.8729	5.0717	4.8984	5.3438	4.409	3.7493	3.6046	4.5138	4.6035	3.6443	3.6812	4.5756	4.0408	5.2759	5.3361		2.6806	4.91916	4.0231	4.58192		Sqle	0.00019366	0.44604	0.0163874	0.79343	0.000981		2.23856	0.55882	1.3425		4.71876	1.47303	2.53574
Fmo2	16.3275	5.44037e-05	0.00632048		2.7442	2.3519	3.4612	2.87		3.8131	3.3991	3.6998	2.6467	4.0424	4.9711	4.0117	4.2525	3.6214	3.6786	5.2089	5.4033	5.3638	5.4155	4.2824		2.85682	3.52022	4.10706	5.13478		Fmo2	0.25691	0.0287163	0.011565	0.000838335	4.27156e-05		0.663395	1.02772	1.25024		1.58376	2.0387	2.37866
Cyp3a25	9.45158	0.000942876	0.0327656		8.1704	8.3655	8.2307	8.7144		8.8275	9.1008	9.0477	9.0806	8.9749	8.2311	8.0956	8.3078	8.5139	8.0005	8.773	8.1228	8.6945	8.3367	9.0171		8.37025	9.0063	8.22978	8.58882		Cyp3a25	0.00714009	0.136101	0.826023	0.0695452	0.556231		0.63605	0.35904	-0.14047		1.55402	1.28255	0.90723
Cyp4f16	7.37477	0.00290451	0.0619069		0.034718	-0.20991	-0.1733	-0.041678		0.13189	0.079322	-0.317	0.1313	-0.4544	0.68194	2.3053	0.38007	0.64713	1.3856	1.1581	1.0264	0.64341	0.12174	0.79144		-0.0975425	-0.0857776	1.08001	0.748218		Cyp4f16	0.999973	0.696741	0.0108909	0.0631158	0.0787758		0.0117649	-0.33179	1.17755		1.00819	0.794562	2.2618
Gstt3	14.1361	0.00012083	0.0101901		4.1702	4.5656	4.2872	5.0352		4.7975	5.5197	4.9893	4.7131	5.1691	5.718	5.1527	6.3159	5.8412	5.2567	6.0744	5.6852	6.1074	5.7399	6.3587		4.51455	5.03774	5.6569	5.99312		Gstt3	0.195867	0.497989	0.00176566	0.00487318	0.000140354		0.52319	0.33622	1.14235		1.43709	1.26242	2.20728
Hsd17b4	7.25967	0.00310723	0.064145		8.0837	8.0781	8.3587	8.1008		7.8562	8.0389	8.0236	7.8388	7.7027	7.703	7.4031	7.84	7.7935	7.754	7.8963	7.7937	7.4768	7.8838	7.5902		8.15532	7.89204	7.69872	7.72816		Hsd17b4	0.114565	0.991349	0.00378811	0.407134	0.006458		-0.263285	0.02944	-0.456605		0.833199	1.02061	0.728715
Blvrb	7.50284	0.00269633	0.0595071		6.6505	6.6596	6.6586	6.7036		6.3636	6.2915	6.3413	6.4032	6.3327	6.3556	5.7535	6.3357	6.3133	6.3875	6.1319	5.8964	6.0146	6.4659	6.1323		6.66807	6.34646	6.22912	6.12822		Blvrb	0.0708321	0.806732	0.0107374	0.253838	0.00204328		-0.321615	-0.1009	-0.438955		0.800186	0.932456	0.737684
mt-Nd5	10.3396	0.000610498	0.0257207		12.025	12.167	12.263	12.243		12.233	12.171	12.244	11.98	12.276	11.82	11.599	11.897	11.73	11.638	12.101	11.972	11.958	11.54	11.901		12.1745	12.1808	11.7368	11.8944		mt-Nd5	0.99988	0.368501	0.00263092	0.0364648	0.0570844		0.0063	0.1576	-0.4377		1.00438	1.11542	0.738326
mt-Nd6	8.2335	0.00178752	0.0465994		12.555	12.7	12.8	12.724		12.737	12.603	12.717	12.533	12.783	12.303	12.079	12.5	12.204	12.203	12.643	12.544	12.507	12.057	12.409		12.6947	12.6746	12.2578	12.432		mt-Nd6	0.997466	0.339325	0.00457049	0.115495	0.105603		-0.02015	0.1742	-0.43695		0.986131	1.12833	0.73871
Steap2	9.54445	0.000899912	0.0320753		0.13549	0.96473	0.00657	0.68413		0.84383	1.4778	0.71817	1.205	1.2281	1.2224	1.6119	1.2466	1.7185	1.6481	1.2156	1.0775	1.4147	1.6697	1.7277		0.44773	1.09458	1.4895	1.42104		Steap2	0.0390027	0.986133	0.00107886	0.401068	0.00199724		0.64685	-0.06846	1.04177		1.5657	0.953659	2.05865
Ncf1	8.63767	0.00143705	0.0413106		0.88581	0.73977	0.12125	0.75394		-0.13205	0.2655	0.25396	0.15765	0.36977	1.2695	1.9938	0.92451	0.932	2.4692	0.897	0.88437	0.34885	0.62733	1.0001		0.625193	0.182966	1.5178	0.75153		Ncf1	0.426878	0.050726	0.0296429	0.187548	0.969226		-0.442227	-0.766272	0.89261		0.736013	0.587956	1.85645
Gsta1	11.3388	0.000385003	0.020059		1.3592	1.364	0.17386	1.2373		-1.7978	-1.5073	0.88528	0.21265	-2.0754	1.4019	4.6447	2.6321	2.4149	2.0838	0.5463	-1.1237	0.18549	-0.10268	-0.47401		1.03359	-0.856514	2.63548	-0.19372		Gsta1	0.0616563	0.00260866	0.131178	0.734875	0.311988		-1.8901	-2.8292	1.60189		0.269812	0.140729	3.03518
Gpx7	10.2269	0.000644241	0.0264822		-1.363	-0.68193	-0.7353	-1.2386		-1.3675	-1.6473	-0.92621	-0.74693	-0.79718	-0.33369	0.10266	-0.14835	-0.11752	-0.25619	-0.84307	-0.97904	-0.49343	-0.49427	-0.88553		-1.00471	-1.09702	-0.150618	-0.739068		Gpx7	0.964954	0.029265	0.00298145	0.259576	0.549471		-0.0923165	-0.58845	0.854089		0.938019	0.665076	1.80754
Akr1d1	6.24312	0.00579313	0.091499		4.703	5.3695	4.8828	5.5633		5.8428	5.7488	5.7661	5.891	5.8362	6.0252	5.3754	6.3603	6.0293	5.4298	5.8146	5.832	6.2418	5.8883	6.6322		5.12965	5.81698	5.844	6.08178		Akr1d1	0.0385486	0.690256	0.0307153	0.615993	0.00396914		0.68733	0.23778	0.71435		1.61025	1.17916	1.64069
Hsdl2	6.45983	0.00505105	0.0845887		6.6298	6.4529	6.6831	6.5254		5.9812	6.1391	6.0715	5.9293	6.1208	6.3084	6.2606	6.5274	6.3888	6.1967	6.4142	6.198	5.7768	6.3615	5.6369		6.5728	6.04838	6.33638	6.07748		Hsdl2	0.00786349	0.228339	0.34369	0.995757	0.0119546		-0.52442	-0.2589	-0.23642		0.695256	0.835735	0.848859
Adh4	8.20568	0.001815	0.0470362		7.0467	6.931	6.9943	7.163		7.0113	7.1004	6.9862	7.3069	7.0943	6.6301	6.2531	6.8025	6.8683	6.5507	6.7101	6.6751	6.8464	7.0613	6.721		7.03375	7.09982	6.62094	6.80278		Adh4	0.935524	0.356078	0.0114335	0.0602445	0.21751		0.06607	0.18184	-0.41281		1.04686	1.13432	0.751174
Aldh7a1	13.2644	0.000170181	0.0127122		7.9815	7.9709	7.9556	7.9962		7.9514	7.9179	8.042	8.0024	7.8389	7.4797	7.3824	7.7517	7.5748	7.7298	7.5704	7.4649	7.7046	7.6708	7.8615		7.97605	7.95052	7.58368	7.65444		Aldh7a1	0.988432	0.787201	0.00101648	0.00680034	0.00564857		-0.02553	0.07076	-0.39237		0.982461	1.05027	0.761891
Hsd3b2	8.22104	0.00179978	0.0467838		3.7897	3.9042	2.9884	4.0191		4.0657	3.6024	3.6331	4.5207	4.0079	3.0406	2.1805	2.9895	2.9695	2.6999	2.2558	1.9539	3.0055	3.0263	3.5591		3.67535	3.96596	2.776	2.76012		Hsd3b2	0.800253	0.999927	0.056809	0.00567062	0.0517754		0.29061	-0.01588	-0.89935		1.22314	0.989054	0.536151
Kdm5b	6.62147	0.00456723	0.0795871		2.2574	1.9085	2.3646	2.1071		2.0204	1.9287	1.9572	1.9596	1.9673	1.779	1.8108	1.9342	1.8289	1.5035	1.8662	1.8831	1.9652	1.8716	2.0689		2.1594	1.96664	1.77128	1.931		Kdm5b	0.167317	0.255129	0.00242317	0.972032	0.0825849		-0.19276	0.15972	-0.38812		0.874938	1.11706	0.764139
Cyp4f13	9.08757	0.00113516	0.0364704		6.1832	6.041	6.1257	6.0181		6.2526	6.2516	6.1187	6.3912	6.1271	5.7762	5.3924	5.8006	5.9427	5.7264	5.9018	5.8349	5.9816	6.239	6.2087		6.092	6.22824	5.72766	6.0332		Cyp4f13	0.576879	0.0335736	0.0159371	0.240862	0.942047		0.13624	0.30554	-0.36434		1.09903	1.23586	0.776838
Ugdh	8.52392	0.00152712	0.0429594		5.983	6.448	6.3893	6.3604		5.8244	5.9275	6.1584	5.7882	5.8205	5.6436	6.0678	5.8986	5.9518	6.1225	5.8854	5.6623	5.6154	5.7785	5.7781		6.29518	5.9038	5.93686	5.74394		Ugdh	0.0144678	0.292561	0.0258516	0.446619	0.000870454		-0.391375	-0.19292	-0.358315		0.762417	0.874841	0.780088
Gfus	8.16395	0.00185711	0.0475222		4.2451	4.2873	4.4572	4.4355		4.4978	4.4955	4.4771	4.5357	4.3841	4.2163	4.0002	4.1432	4.2074	4.1636	4.1823	4.0076	4.3203	4.3493	4.4179		4.35628	4.47804	4.14614	4.25548		Gfus	0.385404	0.426012	0.0544249	0.0279802	0.541088		0.121765	0.10934	-0.210135		1.08806	1.07873	0.864465
Akr7a5	13.7752	0.000138978	0.0112258		6.707	6.7696	6.7542	6.7256		6.6695	6.6501	6.7542	6.7434	6.625	6.3294	6.2068	6.5531	6.4664	6.423	6.2941	6.2121	6.388	6.4178	6.6156		6.7391	6.68844	6.39574	6.38552		Akr7a5	0.898497	0.998777	0.00147459	0.00264872	0.00112697		-0.05066	-0.01022	-0.34336		0.965497	0.992942	0.788216
Me2	7.33961	0.0029648	0.0625641		-0.052372	0.20518	-0.39233	-0.047865		0.058949	-0.32893	-0.81114	-0.18304	-0.29562	0.64778	1.0558	0.16932	0.078677	1.1921	0.023213	0.27551	0.24349	0.32351	0.23839		-0.0718468	-0.311956	0.628735	0.220823		Me2	0.707221	0.252113	0.0301857	0.0938508	0.568041		-0.240109	-0.407913	0.700582		0.846691	0.753728	1.62511
Cyp2c70	9.5395	0.000902146	0.0320915		7.5841	7.1307	7.3915	7.6391		8.5281	7.8778	8.0991	8.1575	8.6269	8.348	7.7183	8.3224	8.0687	8.11	8.3496	8.4296	8.3997	7.891	8.7111		7.43635	8.25788	8.11348	8.3562		Cyp2c70	0.00251743	0.527707	0.0115691	0.94219	0.000907066		0.82153	0.24272	0.67713		1.76721	1.18321	1.5989
Bdh2	6.06353	0.00650212	0.0971644		2.6783	2.7106	2.2585	2.6787		2.9891	2.5481	2.5978	2.8104	2.7114	3.3496	3.0174	3.4546	3.2555	2.9019	2.7386	2.3404	2.8807	2.7698	3.1363		2.58153	2.73136	3.1958	2.77316		Bdh2	0.772448	0.050378	0.00635338	0.991613	0.618107		0.149835	-0.42264	0.614275		1.10943	0.746073	1.53074
Acox2	9.7099	0.000828749	0.0309573		6.8091	7.1094	7.1054	7.1472		7.0988	7.1555	7.0993	6.9499	6.9713	6.5682	6.742	6.8574	6.6831	6.6893	6.9436	6.6794	6.7459	6.5157	6.8439		7.04278	7.05496	6.708	6.7457		Acox2	0.998985	0.967348	0.00810773	0.00943691	0.0188656		0.012185	0.0377	-0.334775		1.00848	1.02647	0.79292
Gsto1	7.52414	0.00266337	0.0589315		6.1962	6.2493	6.4954	6.2963		6.155	6.2576	6.3061	6.2108	6.176	6.4768	6.2535	6.6284	6.612	6.4263	6.5384	6.4579	6.5384	6.4362	6.4703		6.3093	6.2211	6.4794	6.48824		Gsto1	0.612922	0.999134	0.121956	0.00590919	0.0980915		-0.0882	0.00884	0.1701		0.9407	1.00615	1.12513
Kmo	7.54135	0.00263707	0.0586654		6.9309	6.8568	6.9002	6.9086		6.935	6.7362	6.757	7.0021	6.7626	6.6952	6.6007	6.7084	6.4052	6.452	6.6808	6.5055	6.6462	6.5231	6.8635		6.89912	6.83858	6.5723	6.64382		Kmo	0.878648	0.789711	0.00563614	0.0951185	0.031314		-0.060545	0.07152	-0.326825		0.958905	1.05082	0.797301
Txnl1	13.1378	0.000179095	0.0131126		6.188	6.3208	6.3595	6.2729		6.212	6.2272	6.231	6.1807	6.1466	6.0052	5.9555	6.0647	5.9582	6.0199	6.2265	6.0535	5.9654	6.1385	5.9458		6.2853	6.1995	6.0007	6.06594		Txnl1	0.360626	0.537985	0.000256605	0.0586586	0.00297292		-0.0858	0.06524	-0.2846		0.942266	1.04626	0.82098
Sesn3	8.27864	0.00174394	0.0460218		1.9161	2.1528	2.0777	2.0727		1.6944	1.7363	1.8848	1.5986	1.6334	1.8543	1.9061	2.0587	2.1881	1.8605	1.9629	1.6818	1.7724	1.7736	1.8163		2.05483	1.7095	1.97354	1.8014		Sesn3	0.00266042	0.137533	0.733442	0.61334	0.0262575		-0.345325	-0.17214	-0.081285		0.787143	0.887532	0.945219
Selenon	7.38013	0.00289545	0.0618232		-0.22166	-0.72582	-0.68942	-0.61025		-0.60899	-0.53439	-1.2094	-1.233	-0.90234	0.07337	0.44459	-0.47933	-0.22157	0.21571	-0.14999	-0.32676	-0.85369	-0.62254	-0.41362		-0.561787	-0.897624	0.006554	-0.47332		Selenon	0.391227	0.10528	0.0624924	0.171575	0.972393		-0.335837	-0.479874	0.568342		0.792337	0.717056	1.48278
Akr1b3	6.75062	0.00421814	0.0761121		2.0799	1.9056	1.9678	1.8945		2.1812	1.9902	2.1126	1.9923	2.2996	2.315	3.0759	2.4773	2.3676	2.5942	2.5239	2.9405	2.3512	2.0702	2.6805		1.96195	2.11518	2.566	2.51326		Akr1b3	0.78676	0.985761	0.0105486	0.0876741	0.0198212		0.15323	-0.05274	0.60405		1.11205	0.964106	1.51993
Pgd	10.2976	0.000622835	0.0259378		3.3224	3.3205	3.4342	3.3597		3.1479	3.3851	3.4159	3.4954	3.2766	3.7619	4.1987	3.9437	3.9206	3.7727	3.6066	3.6912	3.3341	3.3901	4.0262		3.3592	3.34418	3.91952	3.60964		Pgd	0.99932	0.075984	0.00202342	0.148282	0.222997		-0.01502	-0.30988	0.56032		0.989644	0.806721	1.47456
Pycrl	8.18467	0.00183607	0.047386		4.3721	4.3878	4.3826	4.3445		4.3352	4.2243	4.3642	4.3973	4.3599	4.1448	3.8806	4.2685	4.028	4.1158	4.1117	4.0915	3.9849	4.3573	4.0593		4.37175	4.33618	4.08754	4.12094		Pycrl	0.96177	0.962201	0.00754673	0.0332049	0.018379		-0.03557	0.0334	-0.28421		0.975648	1.02342	0.821202
Peds1	10.0702	0.000694733	0.0276275		3.4576	3.5967	3.259	3.5027		2.8825	3.0515	2.7581	2.9171	2.9023	3.5188	2.9612	3.6932	3.3764	3.864	2.8809	3.1432	2.9704	3.085	2.7361		3.454	2.9023	3.48272	2.96312		Peds1	0.00763809	0.00769932	0.997013	0.968559	0.0175843		-0.5517	-0.5196	0.02872		0.682234	0.697582	1.02011
Idh2	12.4474	0.000238066	0.0155155		5.4027	5.8122	5.6816	5.6456		5.7991	5.8501	5.8023	5.8599	5.89	6.2117	5.9046	6.4402	6.3167	6.0174	5.9128	6.1767	6.1719	6.3122	6.2094		5.63552	5.84028	6.17812	6.1566		Idh2	0.252711	0.996249	0.000617338	0.0282172	0.000909523		0.204755	-0.02152	0.542595		1.15248	0.985195	1.45655
Kdm5c	7.4123	0.00284168	0.0611453		4.0895	3.7824	4.0063	3.9431		3.8374	3.8552	3.8448	3.7859	3.8775	3.7151	3.6238	3.5618	3.7262	3.8137	3.7894	3.6896	3.6433	3.8585	3.6251		3.95532	3.84016	3.68812	3.72118		Kdm5c	0.301449	0.943749	0.00362934	0.232376	0.0101608		-0.115165	0.03306	-0.267205		0.923282	1.02318	0.830938
Oxr1	6.45854	0.00505513	0.084612		4.7632	4.7816	4.6705	4.8258		4.4391	4.5625	4.4302	4.6234	4.4476	4.5501	4.4138	4.5431	4.6329	4.7271	4.6392	4.3544	4.3903	4.4843	4.579		4.76028	4.50056	4.5734	4.48944		Oxr1	0.00847731	0.575566	0.0660527	0.998084	0.00615423		-0.259715	-0.08396	-0.186875		0.835263	0.943468	0.878514
Cyp2c68	8.10793	0.00191539	0.0483617		7.423	7.6875	7.7941	7.7406		8.0366	7.8682	7.7085	7.3161	8.2145	8.2137	7.8148	8.4289	8.2781	8.1892	8.3131	8.3102	8.3966	8.6738	8.172		7.6613	7.82878	8.18494	8.37314		Cyp2c68	0.740126	0.626233	0.0277207	0.0146499	0.00292524		0.16748	0.1882	0.52364		1.12309	1.13933	1.43754
Uox	10.2696	0.000631215	0.0261061		9.7564	9.8531	9.5783	9.7874		9.5572	9.5649	9.4697	9.6954	9.584	10.1	9.6252	9.9461	10.005	10.047	9.4665	9.2084	9.5887	9.4784	9.6154		9.7438	9.57424	9.94466	9.47148		Uox	0.332124	0.000567301	0.204836	0.678912	0.0564818		-0.16956	-0.47318	0.20086		0.889121	0.720391	1.14937
Cyp2d11	7.14029	0.00333453	0.0665542		-2.7934	-1.5584	-2.71	-1.9045		-1.5848	-1.2298	-1.1783	-1.2609	-1.462	-2.4524	-2.3471	-3.2495	-2.9537	-3.1914	-1.8424	-2.8701	-1.9353	-2.7345	-1.1231		-2.24158	-1.34316	-2.83882	-2.10108		Cyp2d11	0.0833118	0.14984	0.342443	0.134892	0.976326		0.898415	0.73774	-0.597245		1.86394	1.6675	0.661034
Sesn2	9.5733	0.000887021	0.0318587		1.0108	1.4584	1.3736	1.5083		0.6747	0.59991	0.64423	1.1801	0.91151	1.2118	1.4846	1.2218	1.3147	1.4628	1.1345	0.95715	0.81008	1.0909	0.79991		1.33777	0.80209	1.33914	0.958508		Sesn2	0.00411345	0.0306876	0.999993	0.58279	0.0441032		-0.535685	-0.380632	0.001365		0.689848	0.768115	1.00095
Lbr	6.8596	0.0039469	0.0733209		1.3643	1.3562	1.2991	1.2568		1.6831	1.8457	1.4352	1.7352	1.5324	1.7428	1.5891	1.7568	1.9344	1.9673	1.5234	1.6713	1.5159	1.9942	1.955		1.3191	1.64632	1.79808	1.73196		Lbr	0.0476977	0.923056	0.00344299	0.850126	0.0109361		0.32722	-0.06612	0.47898		1.25457	0.955206	1.39373
Sccpdh	8.45761	0.00158257	0.0436793		0.08429	0.10855	-0.087072	0.2002		-0.015155	0.2349	0.16789	0.19777	0.42541	0.029376	0.74469	0.52364	0.65042	0.56151	0.7281	0.54841	0.9898	0.52898	0.55576		0.076492	0.202163	0.501927	0.67021		Sccpdh	0.787642	0.561584	0.0294609	0.0105269	0.00254483		0.125671	0.168283	0.425435		1.09101	1.12371	1.34295
Gstk1	6.74302	0.00423783	0.0762387		6.8402	6.8032	6.8008	6.9047		6.9135	7.0525	6.9242	7.0177	6.9788	6.7049	6.8245	6.8887	6.6113	6.6902	6.887	6.8153	6.6865	6.9167	6.746		6.83723	6.97734	6.74392	6.8103		Gstk1	0.106235	0.612064	0.385307	0.0317129	0.96357		0.140115	0.06638	-0.093305		1.10199	1.04708	0.937377
Acadsb	8.95373	0.00121673	0.0374203		6.4459	6.3042	6.249	6.4274		6.3903	6.1465	6.1491	6.3306	6.2817	6.2122	5.9663	6.1165	6.0287	6.1467	5.9433	5.8571	6.1625	6.1017	6.0651		6.35662	6.25964	6.09408	6.02594		Acadsb	0.551869	0.75154	0.0116997	0.0174198	0.00183931		-0.096985	-0.06814	-0.262545		0.934989	0.95387	0.833626
Acad10	6.37264	0.00533587	0.0872797		3.2064	3.0721	3.2802	3.2211		3.1074	3.2985	3.3085	3.4672	3.0737	3.5351	3.4744	3.9354	3.6375	3.3907	3.5251	3.3627	3.4442	3.3271	3.6738		3.19495	3.25106	3.59462	3.46658		Acad10	0.951953	0.595598	0.00963472	0.186942	0.0941926		0.05611	-0.12804	0.39967		1.03966	0.915079	1.31918
Cyp2c38	6.62384	0.00456053	0.0795871		4.2074	4.6656	4.5781	5.0573		4.2644	4.636	4.1334	3.6983	4.9561	5.7744	4.0751	5.8427	5.5622	5.7205	5.4911	5.3747	5.2982	5.7176	5.6715		4.6271	4.33764	5.39498	5.51062		Cyp2c38	0.817458	0.981912	0.137008	0.00909016	0.0738441		-0.28946	0.11564	0.76788		0.818219	1.08345	1.7027
Dus3l	10.8178	0.000487914	0.0226144		3.2348	3.1852	3.3303	3.2007		3.3032	3.1337	3.2831	3.2041	3.1446	3.0195	2.9002	3.0218	3.0639	2.8922	2.9484	3.159	3.0121	3.1662	3.0013		3.23775	3.21374	2.97952	3.0574		Dus3l	0.971035	0.45911	0.00143896	0.0384899	0.0231344		-0.02401	0.07788	-0.25823		0.983496	1.05546	0.836123
Gphn	10.8846	0.000473131	0.0222321		4.6912	4.5515	4.5329	4.6692		4.5663	4.6663	4.5926	4.5737	4.464	4.4242	4.3854	4.4785	4.3133	4.3215	4.3455	4.1779	4.151	4.2647	4.5211		4.6112	4.57258	4.38458	4.29204		Gphn	0.937206	0.479245	0.0188443	0.00234584	0.00125418		-0.03862	-0.09254	-0.22662		0.973588	0.937874	0.854644
Cyp2b10	6.49586	0.00493838	0.0833913		-0.83253	1.9671	2.7179	1.8307		1.0512	2.4444	1.7469	-0.26672	1.357	2.3099	3.0343	2.5893	2.6794	1.3732	3.6642	3.9827	3.4617	2.9342	4.6454		1.42079	1.26656	2.39722	3.73764		Cyp2b10	0.995263	0.179423	0.470819	0.00589181	0.0146242		-0.154237	1.34042	0.976427		0.898614	2.53209	1.9675
Vkorc1l1	12.2939	0.000253989	0.0158934		4.0046	3.8648	3.8401	3.9161		3.6202	3.6886	3.644	3.8115	3.6979	3.7814	3.5877	3.6837	3.5655	3.7886	3.5563	3.4775	3.5107	3.454	3.7061		3.9064	3.69244	3.68138	3.54092		Vkorc1l1	0.0139053	0.106211	0.00969881	0.0749629	0.000116225		-0.21396	-0.14046	-0.22502		0.862176	0.907236	0.855592
Gpx4	8.42924	0.00160698	0.0439892		8.1395	8.2625	8.3214	8.3232		8.0149	8.0974	8.0201	8.1036	8.0155	7.9783	7.9511	8.2033	8.029	8.2197	7.8881	7.7828	7.8247	8.103	7.9734		8.26165	8.0503	8.07628	7.9144		Gpx4	0.0363653	0.104524	0.0733461	0.203997	0.000797504		-0.21135	-0.16188	-0.18537		0.863737	0.893866	0.879431
Hsd17b13	7.17578	0.00326504	0.0658589		8.1323	8.2118	8.3132	8.2016		7.9647	8.1058	8.0529	8.0344	7.7456	8.2286	7.9942	8.2464	8.2267	8.2651	8.1017	7.794	7.9692	7.9325	7.7313		8.21472	7.98068	8.1922	7.90574		Hsd17b13	0.0576931	0.0115087	0.992814	0.777383	0.010193		-0.234045	-0.28646	-0.022525		0.850257	0.819923	0.984509
Bckdhb	14.1165	0.000121747	0.0101991		5.0518	5.2315	5.289	5.1643		5.2905	5.2906	5.3636	5.4206	5.3381	5.4985	5.4814	5.7627	5.4794	5.5791	5.5933	5.4908	5.65	5.4565	5.8126		5.18415	5.34068	5.56022	5.60064		Bckdhb	0.190631	0.936141	0.000674576	0.00950911	0.000243075		0.15653	0.04042	0.37607		1.11459	1.02841	1.29778
Iyd	8.0149	0.00201681	0.0501142		5.7226	5.846	5.7219	5.8366		5.805	5.9257	5.8143	6.0607	5.8009	6.017	6.0268	6.2684	6.1426	6.0698	5.944	5.92	6.0837	6.0414	6.2822		5.78178	5.88132	6.10492	6.05426		Iyd	0.569002	0.892018	0.00339298	0.115741	0.0126333		0.099545	-0.05066	0.323145		1.07143	0.965497	1.25104
Gstm7	9.20845	0.00106678	0.0351432		5.2004	5.2068	5.2993	5.3634		5.5103	5.6588	5.5186	5.3657	5.4551	5.3505	5.7363	5.7872	5.5933	5.4517	5.86	5.6422	5.7487	5.7214	5.5761		5.26747	5.5017	5.5838	5.70968		Gstm7	0.0677021	0.434427	0.0108504	0.0902251	0.00063315		0.234225	0.12588	0.316325		1.17626	1.09117	1.24514
Pnpo	11.7104	0.000326581	0.0183663		6.267	6.1797	6.2225	6.2963		6.0816	6.0191	6.2684	6.3272	6.032	6.1227	6.0109	6.1125	5.9944	6.0262	5.8513	5.8683	5.965	5.7181	5.9671		6.24137	6.14566	6.05334	5.87396		Pnpo	0.489035	0.0497748	0.0530246	0.00275675	0.000280287		-0.095715	-0.17938	-0.188035		0.935813	0.88309	0.877808
Tmx1	7.19194	0.00323395	0.0655528		3.7368	3.9238	3.7592	3.8444		3.7846	3.7338	3.6717	3.872	3.8624	4.1113	3.972	3.931	3.8617	4.1595	3.9855	3.9561	3.929	3.9583	4.0991		3.81605	3.7849	4.0071	3.9856		Tmx1	0.958491	0.982874	0.0364691	0.0186042	0.0693806		-0.03115	-0.0215	0.19105		0.978641	0.985209	1.14158
Smox	6.35175	0.00540679	0.0879358		0.7535	0.45239	0.81407	0.54332		0.25214	-0.099201	0.28804	0.081825	0.30853	0.51606	1.497	0.68041	0.64252	0.74503	0.44624	0.67034	0.59987	0.9048	0.65488		0.64082	0.166267	0.816204	0.655226		Smox	0.053116	0.737569	0.721809	0.0321583	0.999739		-0.474553	-0.160978	0.175384		0.719706	0.894425	1.12926
Akr1a1	8.14012	0.00188166	0.0478445		7.9542	8.0938	7.9869	8.0723		7.7712	7.7575	7.7048	7.8023	7.8483	7.8277	7.5931	7.9128	7.7492	7.9755	7.6135	7.5575	7.5478	7.8608	7.7361		8.0268	7.77682	7.81166	7.66314		Akr1a1	0.0202068	0.193319	0.0495327	0.398531	0.00102478		-0.24998	-0.14852	-0.21514		0.840918	0.902182	0.861471
Kdm1a	7.36301	0.00292453	0.0621136		2.6997	2.521	2.623	2.6344		2.7158	2.821	2.7902	2.7652	2.732	2.5373	2.6413	2.5699	2.5875	2.4572	2.8021	2.6492	2.6593	2.7258	2.5496		2.61952	2.76484	2.55864	2.6772		Kdm1a	0.0390422	0.0829767	0.599087	0.258411	0.638595		0.145315	0.11856	-0.060885		1.10596	1.08564	0.958679
Hsd3b3	6.07725	0.00644464	0.0968256		6.4211	6.2453	5.9024	6.3895		7.0304	6.5021	6.6635	7.1986	6.8129	6.1401	5.7268	6.1452	6.1043	5.34	5.9152	5.6011	6.3777	6.4313	6.8488		6.23958	6.8415	5.89128	6.23482		Hsd3b3	0.0994164	0.452176	0.489521	0.0727993	0.999986		0.601925	0.34354	-0.348295		1.5177	1.26885	0.785525
Selenow	11.7133	0.000326168	0.0183663		6.3746	6.4275	6.4939	6.4161		6.2331	6.4802	6.3369	6.3619	6.3413	6.5926	6.5125	6.6925	6.5303	6.7005	6.4344	6.4622	6.4115	6.4399	6.3619		6.42802	6.35068	6.60568	6.42198		Selenow	0.393339	0.00465714	0.00949538	0.41207	0.999218		-0.077345	-0.1837	0.177655		0.947804	0.88045	1.13103
Jmjd4	6.04874	0.00656476	0.0975701		1.664	1.7171	2.0048	1.5762		2.0689	1.8416	2.0584	1.8591	1.7148	1.6555	1.5535	1.5969	1.6021	1.507	1.8714	1.7905	1.6912	1.7852	1.8416		1.74052	1.90856	1.583	1.79598		Jmjd4	0.21905	0.0656214	0.266068	0.491816	0.906151		0.168035	0.21298	-0.157525		1.12352	1.15907	0.896569
Cox7a2	9.12773	0.00111191	0.0361681		7.3933	7.4495	7.5771	7.5022		7.628	7.5683	7.4784	7.6022	7.5813	7.2474	7.2076	7.457	7.1881	7.2614	7.4085	7.2358	7.3065	7.4927	7.5074		7.48053	7.57164	7.2723	7.39018		Cox7a2	0.49342	0.238331	0.0225354	0.036456	0.500367		0.091115	0.11788	-0.208225		1.06519	1.08513	0.86561
Fmo1	5.98373	0.00684822	0.0997347		6.9357	7.1574	7.3732	7.3408		7.2923	7.3088	7.347	7.0257	7.5345	7.8682	7.137	7.8667	7.6223	7.2027	7.8047	7.8644	7.8924	7.993	7.5233		7.20177	7.30166	7.53938	7.81556		Fmo1	0.925409	0.308575	0.203565	0.0199633	0.00869543		0.099885	0.27618	0.337605		1.07168	1.21097	1.26364
