## supplementary data 3 for "Concomitant effects of orchiectomy and intermittent hypoxia on hepatic oxidative stress, expression of flavin-containing monooxygenases and transcriptomic profile in mice"

### Sheet: Sheet1
					10_115_Foie_Nx_Sham	11_135_Foie_Nx_Sham	12_151_Foie_Nx_Sham	19_136_Foie_Nx_Sham		13_139_Foie_IH_Sham	14_143_Foie_IH_Sham	15_144_Foie_IH_Sham	16_155_Foie_IH_Sham	20_140_Foie_IH_Sham	1_106_Foie_Nx_ORX	17_149_Foie_Nx_ORX	2_114_Foie_Nx_ORX	3_133_Foie_Nx_ORX	4_134_Foie_Nx_ORX	18_130_Foie_IH_ORX	5_122_Foie_IH_ORX	6_138_Foie_IH_ORX	7_153_Foie_IH_ORX	8_154_Foie_IH_ORX
					Nx	Nx	Nx	Nx		IH	IH	IH	IH	IH	Nx	Nx	Nx	Nx	Nx	IH	IH	IH	IH	IH
					Sham	Sham	Sham	Sham		Sham	Sham	Sham	Sham	Sham	ORX	ORX	ORX	ORX	ORX	ORX	ORX	ORX	ORX	ORX		Mean						post hoc p value (Tukey)						TMM Difference				Fold change
symbol	F-statistic	p-value	q-value		Sham Nx	Sham Nx	Sham Nx	Sham Nx		Sham IH	Sham IH	Sham IH	Sham IH	Sham IH	ORX Nx	ORX Nx	ORX Nx	ORX Nx	ORX Nx	ORX IH	ORX IH	ORX IH	ORX IH	ORX IH		Sham Nx (n=4)	Sham IH (n=5)	ORX Nx (n=5)	ORX IH (n=5)			Sham Nx/Sham IH	ORX Nx/ORX IH	ORX Nx/Sham Nx	Sham IH/ORX IH	Sham Nx/ORX IH		IH in Sham	IH in ORX	ORX		IH in Sham	IH in ORX	ORX
Gstp1	55.7488	2.29164e-08	3.58728e-05		11.148	11.436	11.319	11.395		11.709	10.766	11.51	11.412	10.971	8.1624	9.2559	8.2033	8.6854	9.0913	8.9369	8.3909	9.0464	8.5056	9.6596		11.3245	11.2736	8.67966	8.90788			0.997834	0.827505	6.66516e-07	1.30601e-06	2.09785e-06		-0.0509	0.22822	-2.64484		0.965336	1.17138	0.159911
Gstp2	55.4262	2.3845e-08	3.58728e-05		5.1825	5.2794	5.0178	5.0384		5.2146	4.9263	5.3064	4.9501	4.655	2.7664	3.9629	2.8285	3.048	3.2212	3.0706	3.0807	3.4447	3.043	3.5706		5.12953	5.01048	3.1654	3.24192			0.94104	0.979876	6.90481e-07	1.24292e-06	1.148e-06		-0.119045	0.07652	-1.96413		0.920802	1.05447	0.256318
Lap3	33.7771	6.4939e-07	0.000304409		7.4535	7.4641	7.5471	7.4338		7.5067	7.4169	7.5211	7.4212	7.3071	6.9536	7.1738	6.9785	6.9729	7.0592	7.1264	7.0031	7.2199	7.1784	7.023		7.47462	7.4346	7.0276	7.11016			0.891897	0.433562	5.28254e-06	0.000108195	5.7568e-05		-0.040025	0.08256	-0.447025		0.97264	1.05889	0.733569
Nat8f5	28.9521	1.74307e-06	0.000611022		2.5611	3.206	3.2631	3.4056		2.4834	1.9499	2.4782	2.5589	1.1453	-0.43302	0.40603	0.1306	-1.0585	0.14011	-1.6986	-0.97484	-0.7497	-2.6938	0.58672		3.10895	2.12314	-0.162956	-1.10604			0.275032	0.263947	8.14673e-05	4.90205e-05	4.2532e-06		-0.98581	-0.943088	-3.27191		0.504966	0.520142	0.103544
Ggct	20.5039	1.45288e-05	0.0027903		2.9179	2.8501	3.0994	3.0111		2.6561	2.6036	2.6516	2.594	2.6291	3.1296	3.6206	3.3839	3.2435	3.0789	3.2551	3.2885	3.0793	2.9817	3.3106		2.96962	2.62688	3.2913	3.18304			0.0141569	0.645102	0.0216488	0.000110171	0.167472		-0.342745	-0.10826	0.321675		0.788552	0.927711	1.24976
Nat8	18.701	2.49767e-05	0.0040622		2.1906	2.4085	2.6547	2.6644		2.6912	1.7139	2.4516	2.8913	1.6854	0.11961	0.52859	1.2923	0.37055	1.5245	0.13687	-0.16135	-0.17502	-0.065517	1.4023		2.47955	2.28668	0.76711	0.227457			0.95413	0.445608	0.00184533	0.000172869	0.000124779		-0.19287	-0.539653	-1.71244		0.874872	0.687954	0.305168
Nat8f6	15.3716	7.62634e-05	0.00774875		-2.1228	-0.24033	-0.068068	-1.3728		-1.1992	-1.9318	-1.3757	-1.0328	-1.1874	-4.2284	-6.3204	-4.0744	-7.323	-3.9948	-4.7378	-4.432	-3.6082	-7.3179	-3.4879		-0.950999	-1.34538	-5.1882	-4.71676			0.961964	0.927033	0.000583971	0.00276078	0.00175755		-0.394381	0.47144	-4.2372		0.76083	1.38646	0.053035
Gstp3	15.0488	8.57763e-05	0.00830305		3.9629	3.9089	4.1075	4.3054		4.1373	4.0504	3.881	4.1671	3.7564	4.9947	4.8889	5.1631	5.25	4.3865	4.8478	4.5859	4.8032	4.3677	5.2292		4.07118	3.99844	4.93664	4.76676			0.977131	0.753311	0.00122024	0.00209617	0.0076564		-0.072735	-0.16988	0.865465		0.950837	0.888924	1.82185
Gstt3	14.1361	0.00012083	0.0101901		4.1702	4.5656	4.2872	5.0352		4.7975	5.5197	4.9893	4.7131	5.1691	5.718	5.1527	6.3159	5.8412	5.2567	6.0744	5.6852	6.1074	5.7399	6.3587		4.51455	5.03774	5.6569	5.99312			0.195867	0.497989	0.00176566	0.00487318	0.000140354		0.52319	0.33622	1.14235		1.43709	1.26242	2.20728
Mgst1	12.8121	0.000204556	0.0142437		11.655	11.626	11.815	11.68		11.443	11.543	11.67	11.624	11.487	11.258	11.055	11.489	11.082	11.292	11.386	11.211	11.242	11.277	11.494		11.694	11.5534	11.2352	11.322			0.369719	0.696686	0.000339456	0.0461808	0.00243642		-0.1406	0.0868	-0.4588		0.907148	1.06201	0.727607
Idh2	12.4474	0.000238066	0.0155155		5.4027	5.8122	5.6816	5.6456		5.7991	5.8501	5.8023	5.8599	5.89	6.2117	5.9046	6.4402	6.3167	6.0174	5.9128	6.1767	6.1719	6.3122	6.2094		5.63552	5.84028	6.17812	6.1566			0.252711	0.996249	0.000617338	0.0282172	0.000909523		0.204755	-0.02152	0.542595		1.15248	0.985195	1.45655
Gsta1	11.3388	0.000385003	0.020059		1.3592	1.364	0.17386	1.2373		-1.7978	-1.5073	0.88528	0.21265	-2.0754	1.4019	4.6447	2.6321	2.4149	2.0838	0.5463	-1.1237	0.18549	-0.10268	-0.47401		1.03359	-0.856514	2.63548	-0.19372			0.0616563	0.00260866	0.131178	0.734875	0.311988		-1.8901	-2.8292	1.60189		0.269812	0.140729	3.03518
Pgd	10.2976	0.000622835	0.0259378		3.3224	3.3205	3.4342	3.3597		3.1479	3.3851	3.4159	3.4954	3.2766	3.7619	4.1987	3.9437	3.9206	3.7727	3.6066	3.6912	3.3341	3.3901	4.0262		3.3592	3.34418	3.91952	3.60964			0.99932	0.075984	0.00202342	0.148282	0.222997		-0.01502	-0.30988	0.56032		0.989644	0.806721	1.47456
Gpx7	10.2269	0.000644241	0.0264822		-1.363	-0.68193	-0.7353	-1.2386		-1.3675	-1.6473	-0.92621	-0.74693	-0.79718	-0.33369	0.10266	-0.14835	-0.11752	-0.25619	-0.84307	-0.97904	-0.49343	-0.49427	-0.88553		-1.00471	-1.09702	-0.150618	-0.739068			0.964954	0.029265	0.00298145	0.259576	0.549471		-0.0923165	-0.58845	0.854089		0.938019	0.665076	1.80754
Gstm7	9.20845	0.00106678	0.0351432		5.2004	5.2068	5.2993	5.3634		5.5103	5.6588	5.5186	5.3657	5.4551	5.3505	5.7363	5.7872	5.5933	5.4517	5.86	5.6422	5.7487	5.7214	5.5761		5.26747	5.5017	5.5838	5.70968			0.0677021	0.434427	0.0108504	0.0902251	0.00063315		0.234225	0.12588	0.316325		1.17626	1.09117	1.24514
Gpx4	8.42924	0.00160698	0.0439892		8.1395	8.2625	8.3214	8.3232		8.0149	8.0974	8.0201	8.1036	8.0155	7.9783	7.9511	8.2033	8.029	8.2197	7.8881	7.7828	7.8247	8.103	7.9734		8.26165	8.0503	8.07628	7.9144			0.0363653	0.104524	0.0733461	0.203997	0.000797504		-0.21135	-0.16188	-0.18537		0.863737	0.893866	0.879431
Gsto1	7.52414	0.00266337	0.0589315		6.1962	6.2493	6.4954	6.2963		6.155	6.2576	6.3061	6.2108	6.176	6.4768	6.2535	6.6284	6.612	6.4263	6.5384	6.4579	6.5384	6.4362	6.4703		6.3093	6.2211	6.4794	6.48824			0.612922	0.999134	0.121956	0.00590919	0.0980915		-0.0882	0.00884	0.1701		0.9407	1.00615	1.12513
Nat8f2	7.44274	0.00279184	0.060433		8.4929	8.7809	8.7945	8.7887		8.7075	8.7785	8.8919	9.018	8.7112	8.3537	8.5456	8.5071	8.3463	8.6153	8.5264	8.5929	8.5627	8.2992	8.6364		8.71425	8.82142	8.4736	8.52352			0.631436	0.931468	0.0685295	0.0134877	0.182468		0.10717	0.04992	-0.24065		1.07711	1.03521	0.846374
Gstk1	6.74302	0.00423783	0.0762387		6.8402	6.8032	6.8008	6.9047		6.9135	7.0525	6.9242	7.0177	6.9788	6.7049	6.8245	6.8887	6.6113	6.6902	6.887	6.8153	6.6865	6.9167	6.746		6.83723	6.97734	6.74392	6.8103			0.106235	0.612064	0.385307	0.0317129	0.96357		0.140115	0.06638	-0.093305		1.10199	1.04708	0.937377
Gm3776	6.36653	0.00535649	0.0874328		0.092142	1.4738	0.01086	1.2942		0.0056777	-1.4918	-0.025016	-0.54082	-2.518	0.76986	3.6849	1.2349	1.5201	0.43111	0.15551	-0.87436	-1.0214	-2.3196	-0.13421		0.71775	-0.913992	1.52817	-0.838812			0.141022	0.0138913	0.668756	0.999453	0.16842		-1.63174	-2.36699	0.810424		0.322723	0.193872	1.75366
Anpep	6.25366	0.0057543	0.0912449		6.4396	6.4966	6.5256	6.4951		6.3089	6.3689	6.2642	6.3856	6.3	6.4887	6.2354	6.5422	6.6354	6.5252	6.4852	6.2514	6.0775	6.0222	6.0493		6.48923	6.32552	6.48538	6.17712			0.280042	0.00946777	0.999958	0.310817	0.0132248		-0.163705	-0.30826	-0.003845		0.892736	0.807627	0.997339
Gstm2	6.15057	0.00614694	0.0946042		5.1442	5.3139	5.3593	5.738		5.4151	5.4573	5.4337	4.969	5.5735	5.5556	6.5852	6.454	5.9756	5.6768	5.8522	5.8414	5.6637	5.7739	5.8192		5.38885	5.36972	6.04944	5.79008			0.999632	0.511826	0.0189075	0.145311	0.21124		-0.01913	-0.25936	0.66059		0.986829	0.835469	1.58068
